# Sex differences in nociceptor translatomes contribute to divergent prostaglandin signaling in male and female mice

**DOI:** 10.1101/2020.07.31.231753

**Authors:** Diana Tavares-Ferreira, Pradipta R. Ray, Ishwarya Sankaranarayanan, Galo L. Mejia, Andi Wangzhou, Stephanie Shiers, Ruta Uttarkar, Salim Megat, Paulino Barragan-Iglesias, Gregory Dussor, Armen N. Akopian, Theodore J. Price

## Abstract

**Background:** There are clinically relevant sex differences in acute and chronic pain mechanisms, but we are only beginning to understand their mechanistic basis. Transcriptome analyses of rodent whole dorsal root ganglion (DRG) have revealed sex differences, mostly in immune cells. We examined the transcriptome and translatome of the mouse DRG with the goal of identifying sex differences.

**Methods:** We used Translating Ribosome Affinity Purification (TRAP) sequencing and behavioral pharmacology to test the hypothesis that nociceptor (Nav1.8 expressing neurons) translatomes would differ by sex.

**Results:** We found 66 genes whose mRNA were sex-differentially bound to nociceptor ribosomes. Many of these genes have known neuronal functions but have not been explored in sex differences in pain. We focused on *Ptgds*, which was increased in female mice. The mRNA encodes the prostaglandin D_2_ (PGD_2_) synthesizing enzyme. We observed increased Ptgds protein and PGD_2_ in female mouse DRG. The Ptgds inhibitor AT-56 caused intense pain behaviors in male mice but was only effective at high doses in females. Conversely, female mice responded more robustly to another major prostaglandin, PGE_2_, than did male mice. Ptgds protein expression was also higher in female cortical neurons, suggesting DRG findings may be generalizable to other nervous system structures.

**Conclusions:** Nociceptor TRAP sequencing (TRAP-seq) reveals unexpected sex differences in one of the oldest known nociceptive signaling molecule families, the prostaglandins. Our results demonstrate that translatome analysis reveals physiologically relevant sex differences important for fundamental protective behaviors driven by nociceptors.
