## Supplementary File 2 for "Sex differences in nociceptor translatomes contribute to divergent prostaglandin signaling in male and female mice"

### Sheet: Sheet1
	Quantile normalized TPMs								STATISTICS							Z-SCORES
Gene Name	F1-IN	F2-IN	F3-IN	F4-IN	M1-IN	M2-IN	M3-IN	M4-IN	F_IN mean	M_IN mean	F_IN std_dev	M_IN std_dev	Log2 Median FC	Bhatta- charyya (1-BD)	SSMD (F - M)	F1-IN	F2-IN	F3-IN	F4-IN	M1-IN	M2-IN	M3-IN	M4-IN
	Up-regulated FEMALES INPUT
Hoxd4	13.96	11.3987	10.5701	11.2882	3.55041	3.9849	7.82251	3.5297	11.8043	4.72188	1.48335	2.07771	1.58757	0.85801	1.91375	1.47172	0.81005	0.596	0.7815	-1.2175	-1.1052	-0.1138	-1.2228
Smpd4	31.7836	31.35	27.7081	34.4578	19.0715	22.1446	18.9265	21.306	31.3249	20.3622	2.77533	1.61191	0.644596	0.949575	1.68737	1.0201	0.94564	0.32021	1.47934	-1.163	-0.6352	-1.1879	-0.7792
Vpreb3	0.785742	1.01511	0.948869	0.851757	0.259744	0	0	0	0.900369	0.0649359	0.101685	0.129872	6.50829	0.998385	1.58501	0.70526	1.23897	1.08484	0.85887	-0.5187	-1.1231	-1.1231	-1.1231
BC051142	3.06336	2.93199	1.35494	2.64831	0.701802	0.271597	0.877071	1.31531	2.49965	0.791444	0.78255	0.432065	1.80845	0.63079	1.41733	1.3976	1.2681	-0.2865	0.98847	-0.9303	-1.3544	-0.7575	-0.3255
Runx1t1	27.4578	26.959	21.211	24.5516	17.6113	17.2132	17.9823	16.9467	25.0448	17.4384	2.85352	0.453966	0.564499	0.901494	1.389	1.48191	1.36301	-0.0073	0.78909	-0.8655	-0.9604	-0.777	-1.0239
Adra2b	1.44391	1.35584	1.25212	1.41357	0.654016	0.690902	0.578047	0.717644	1.36636	0.660152	0.0844687	0.0606349	1.03114	0.99999	1.37955	1.20027	0.9548	0.66573	1.1157	-1.0012	-0.8984	-1.213	-0.8239
Srp19	35.3056	49.977	73.393	50.2784	25.0389	24.7149	35.204	32.852	52.2385	29.4524	15.7395	5.3716	0.79206	0.510972	1.30264	-0.3625	0.59756	2.12988	0.61728	-1.0344	-1.0556	-0.3692	-0.5231
Lepr	32.1209	32.9198	31.2338	29.6077	22.9806	20.6127	26.5481	19.7757	31.4706	22.4793	1.42006	3.03318	0.539139	0.855404	1.28826	1.04142	1.20309	0.86189	0.5328	-0.8083	-1.2875	-0.0864	-1.4569
Kng2	1.47479	1.24323	1.75378	1.18615	0.093356	0.231861	0.610245	0.954819	1.41449	0.47257	0.258345	0.3887	1.6672	0.653145	1.27287	0.96435	0.54402	1.47079	0.44041	-1.5433	-1.2918	-0.605	0.02049
Chrm5	1.83278	2.22148	2.13735	2.34647	1.27194	0.623321	1.43592	0.862073	2.13452	1.04831	0.21874	0.37218	1.02352	0.807996	1.23694	0.39959	1.04311	0.90382	1.25004	-0.5289	-1.6027	-0.2574	-1.2075
Anpep	19.6899	16.1903	18.9451	17.8034	14.5427	12.098	11.0518	13.0403	18.1572	12.6832	1.52358	1.48198	0.547437	0.809558	1.2331	1.40881	0.2541	1.16308	0.78635	-0.2895	-1.0962	-1.4414	-0.7853
Tmem230	53.7025	41.6814	46.2365	50.7067	26.8748	24.9117	34.6834	39.7607	48.0818	31.5576	5.25525	6.90795	0.655018	0.603289	1.2302	1.41313	0.1895	0.65317	1.10819	-1.3177	-1.5175	-0.5228	-0.006
Scube3	0.935831	1.18018	1.60692	1.64209	0.698022	0.455771	0.588235	0.74883	1.34125	0.622715	0.342243	0.129917	1.10364	0.689082	1.18695	-0.109	0.46803	1.47574	1.55879	-0.6706	-1.2426	-0.9298	-0.5506
Plcb4	61.3494	86.9609	113.215	121.407	55.1523	44.2248	53.3489	58.1327	95.733	52.7147	27.2271	5.9938	0.883433	0.642661	1.18549	-0.4688	0.46383	1.41986	1.71818	-0.6945	-1.0924	-0.7602	-0.586
Kif23	13.7909	13.0887	11.2062	10.6159	7.00891	6.56397	10.4478	7.1761	12.1754	7.79919	1.50723	1.78453	0.775436	0.587114	1.1796	1.45498	1.18637	0.46625	0.24047	-1.1393	-1.3095	0.17615	-1.0754
BC049762	2.81074	1.89586	1.45591	1.85749	1.08313	1.29915	0.698022	0.490517	2.005	0.892704	0.572821	0.365656	1.06693	0.512517	1.17846	1.96063	0.64354	0.01016	0.5883	-0.5265	-0.2155	-1.0809	-1.3797
Ackr3	11.8484	15.9667	12.0248	12.3668	9.05089	6.22927	10.5343	7.76743	13.0517	8.39546	1.9552	1.83401	0.535819	0.530101	1.15473	0.39488	1.84053	0.45677	0.57685	-0.5872	-1.5777	-0.0665	-1.0377
Sirpb1b	0.473905	0.586935	0.457962	0.800611	0.333495	0.328122	0.125103	0.183607	0.579853	0.242582	0.157973	0.104661	1.02339	0.565328	1.13188	0.30623	0.85839	0.22835	1.90222	-0.3797	-0.4059	-1.3977	-1.1119
Pamr1	12.7823	14.6151	12.5949	12.5179	9.68383	9.02412	9.956	8.94216	13.1276	9.40153	0.997894	0.496854	0.43948	0.945301	1.12072	0.76497	1.68867	0.6705	0.63168	-0.7967	-1.1292	-0.6595	-1.1705
Jchain	2.31302	1.584	4.34775	3.94045	0.945824	1.72412	1.15763	1.3232	3.0463	1.28769	1.31267	0.329404	1.32685	0.549482	1.11952	0.12085	-0.4825	1.80478	1.4677	-1.0106	-0.3665	-0.8353	-0.6983
Pi16	23.4459	24.9969	22.7781	22.4103	15.1748	13.9666	21.3235	17.4402	23.4078	16.9763	1.14282	3.23608	0.502848	0.670641	1.10879	0.847	1.25074	0.67316	0.57744	-1.306	-1.6205	0.29453	-0.7163
Ncoa5	43.7452	37.1549	38.1972	41.8512	34.9652	30.3631	22.4068	27.7717	40.2371	28.8767	3.08615	5.23959	0.461335	0.609198	1.09068	1.35281	0.38251	0.53597	1.07395	0.06011	-0.6175	-1.7889	-0.999
Snurf	614.683	29.7061	26.8987	460.509	25.7061	22.3492	23.6774	22.1816	282.949	23.4785	300.704	1.62881	3.41231	0.913595	1.06745	2.04863	-0.5483	-0.5608	1.3642	-0.5661	-0.581	-0.5751	-0.5817
Trabd2b	6.24252	7.43849	7.7648	5.9233	4.33737	4.31999	5.09819	3.86832	6.84228	4.40597	0.896427	0.51001	0.658955	0.770231	1.06172	0.45068	1.32229	1.56009	0.21804	-0.9378	-0.9504	-0.3833	-1.2796
Card6	2.70663	3.60638	5.18345	3.79425	2.02887	2.17645	1.99049	2.40605	3.82268	2.15046	1.02386	0.188305	0.812482	0.687063	1.05459	-0.2662	0.5895	2.08945	0.76818	-0.9109	-0.7705	-0.9474	-0.5521
Lbp	36.5311	49.2262	43.8494	42.7261	31.4051	28.3906	36.8426	29.3244	43.0832	31.4907	5.20836	3.78386	0.511419	0.566447	1.05318	-0.1078	1.70321	0.93617	0.77593	-0.8391	-1.2691	-0.0634	-1.1359
Epb41l5	19.2536	22.6321	16.4839	19.0868	15.8019	13.4653	13.503	14.0964	19.3641	14.2167	2.5209	1.09565	0.473932	0.644172	1.04784	0.80096	1.89959	-0.0997	0.74674	-0.3214	-1.0812	-1.069	-0.876
Map3k8	7.35081	8.52628	7.33279	6.17631	3.65658	4.26453	5.14622	5.83184	7.34655	4.72479	0.959412	0.958483	0.640726	0.607156	1.03499	0.84749	1.60498	0.83588	0.09063	-1.5331	-1.1413	-0.5732	-0.1314
Dio2	9.35748	9.61871	17.4571	9.0205	7.09192	6.42697	6.80413	6.55847	11.3634	6.72037	4.06981	0.292894	0.505352	0.726237	1.03193	0.09252	0.16911	2.46728	-0.0063	-0.5717	-0.7667	-0.6561	-0.7281
Nudt6	7.30114	10.3741	11.2501	14.4859	6.41892	7.47447	7.01483	6.18983	10.8528	6.77451	2.95525	0.581948	0.685974	0.610646	1.02026	-0.5501	0.56752	0.88612	2.06294	-0.8709	-0.4871	-0.6542	-0.9543
Pkd2l2	1.30801	0.453755	0.969445	0.491181	0.27635	0.220104	0.38741	0.390401	0.805599	0.318566	0.409032	0.0844134	1.11465	0.516399	1.00981	2.11225	-0.3068	1.15352	-0.2008	-0.8091	-0.9684	-0.4946	-0.4861
Kdm5c	58.746	55.4619	58.7616	57.8795	39.6022	44.5872	47.0192	42.4841	57.7122	43.4232	1.55581	3.15006	0.421529	0.985745	0.982641	1.09607	0.65593	1.09816	0.97994	-1.4696	-0.8015	-0.4756	-1.0834
Pnoc	0.532982	0.760803	1.1508	0.904493	0.4899	0.326641	0.511271	0.358922	0.83727	0.421683	0.25901	0.0924687	0.95587	0.536523	0.967377	-0.3608	0.49099	1.94907	1.0282	-0.5218	-1.1322	-0.4419	-1.0115
Eif2s3x	124.299	127.713	125.218	115.044	76.9218	80.5647	78.5344	72.1719	123.069	77.0482	5.54073	3.57626	0.68256	0.999995	0.964457	1.03759	1.18376	1.07697	0.64146	-0.9904	-0.8344	-0.9213	-1.1937
Catip	1.77777	0.622311	0.644135	1.72042	0.271848	0.586935	0.582704	0.454313	1.19116	0.47395	0.644735	0.148126	1.17372	0.507562	0.950955	1.74709	-0.3886	-0.3483	1.64108	-1.0364	-0.454	-0.4618	-0.6991
Arg1	1.16888	0.92305	0.641896	1.09419	0	0	0.254454	0.240058	0.957002	0.123628	0.23392	0.142874	2.96971	0.906468	0.946365	1.39921	0.85199	0.22612	1.23295	-1.2028	-1.2028	-0.6363	-0.6684
Cfap70	1.22496	1.73789	2.48612	1.83689	1.09419	0.91907	0.845653	1.19931	1.82146	1.01455	0.517945	0.161368	0.822109	0.566524	0.943485	-0.3694	0.61206	2.04372	0.80149	-0.6196	-0.9547	-1.0951	-0.4185
Tnfrsf11b	5.73804	5.8026	6.62336	5.15705	4.24244	2.52757	4.82609	3.44377	5.83026	3.75997	0.603184	0.99803	0.585128	0.572085	0.931979	0.7498	0.80113	1.45379	0.2878	-0.4395	-1.8031	0.02463	-1.0746
Dapl1	9.4556	11.0945	11.6076	8.53841	7.13809	6.24252	8.33253	7.21074	10.174	7.23097	1.42522	0.856253	0.517605	0.570691	0.926962	0.42086	1.33673	1.62349	-0.0917	-0.8743	-1.3747	-0.2067	-0.8336
Cxcl16	11.9636	13.3867	16.2521	10.2093	9.95063	8.89528	9.57135	8.59694	12.9529	9.25355	2.55466	0.618173	0.456657	0.587936	0.914771	0.35089	0.93127	2.09992	-0.3646	-0.4701	-0.9005	-0.6248	-1.0222
Fam221a	3.41229	2.7944	3.55041	2.58585	1.61183	1.95452	1.47658	2.62308	3.08574	1.9165	0.46809	0.512202	0.795949	0.509291	0.907125	1.26075	0.4058	1.45186	0.11724	-1.2305	-0.7563	-1.4176	0.16875
	UP-REGULATED MALES INPUT
Qrfpr	0	0	0.154992	0.328469	0.61888	0.387671	0.397537	0.522037	0.120865	0.481531	0.156504	0.110106	-2.42471	-0.600846	-0.907832	-1.4005	-1.4005	-0.6798	0.1268	1.47717	0.40208	0.44796	1.02686
Spry1	0.562609	0.276025	4.41143	6.69476	6.38695	5.41251	6.24778	6.8832	2.9862	6.23261	3.10931	0.610976	-1.3414	-0.526838	-0.912321	-1.5996	-1.7129	-0.0783	0.82429	0.70262	0.31745	0.64761	0.89878
BC030867	1.33251	1.30801	1.54808	1.73304	2.27315	1.61183	4.33737	3.39373	1.48041	2.90402	0.199994	1.20583	-0.971289	-0.595232	-0.92979	-0.8323	-0.856	-0.6236	-0.4445	0.07835	-0.5619	2.07679	1.16323
Pappa2	2.68713	3.1015	4.30986	2.86456	5.39146	5.84816	5.12116	3.98337	3.24076	5.08604	0.732669	0.793982	-0.815185	-0.518536	-0.938507	-1.3003	-0.9353	0.12901	-1.144	1.08168	1.48394	0.8436	-0.1586
Lctl	17.3601	19.3113	17.8742	16.2655	18.7163	24.3919	22.6321	29.1142	17.7028	23.7136	1.26489	4.31156	-0.41621	-0.530109	-0.938625	-0.8217	-0.3428	-0.6955	-1.0903	-0.4888	0.90403	0.47216	2.06294
Col10a1	0.440701	0.398516	0.646743	0.446098	0.667712	1.60108	1.1218	0.679781	0.483015	1.01759	0.111206	0.442661	-1.00634	-0.512124	-0.954747	-0.8006	-0.9096	-0.2678	-0.7866	-0.2136	2.1999	0.96061	-0.1824
Pclaf	1.42006	1.40089	1.5387	1.71888	1.90685	2.3904	2.88689	2.82873	1.51963	2.50322	0.146149	0.455172	-0.814618	-0.735203	-0.955533	-1.0333	-1.0668	-0.826	-0.5111	-0.1827	0.66217	1.52965	1.42802
Gp9	0.913885	1.02115	0.894209	1.13152	2.16837	1.47905	1.57125	1.50719	0.990191	1.68146	0.109494	0.326889	-0.664343	-0.715971	-0.96147	-1.0418	-0.777	-1.0904	-0.5045	2.05562	0.35362	0.58127	0.42311
Foxd3	9.54457	8.00167	8.81089	8.41099	10.6808	14.3025	12.8873	10.7466	8.69203	12.1543	0.657403	1.76113	-0.45616	-0.653341	-0.984148	-0.4226	-1.1648	-0.7755	-0.9679	0.12393	1.86602	1.18527	0.15559
Mrap2	4.14083	3.53151	2.90746	4.08507	5.30605	5.19435	6.36998	5.58247	3.66622	5.61321	0.575778	0.530231	-0.514456	-0.787441	-0.989261	-0.4598	-1.0213	-1.5964	-0.5111	0.61407	0.51113	1.59456	0.86882
Sfi1	17.009	16.8964	16.9287	18.7908	23.4513	40.13	18.0678	27.0668	17.4062	27.179	0.92429	9.39236	-0.573635	-0.662308	-0.996025	-0.6981	-0.713	-0.7087	-0.4627	0.15309	2.35687	-0.5582	0.63083
Nmbr	0.345338	0.170141	0.240933	0.383269	0.573304	0.737353	0.733289	0.375252	0.28492	0.6048	0.0973517	0.17104	-1.12969	-0.517323	-1.007	-0.497	-1.3718	-1.0183	-0.3075	0.64138	1.46055	1.44025	-0.3476
Jmjd8	9.68737	12.2233	10.863	11.9205	10.6296	19.2605	19.6936	29.4448	11.1736	19.7571	1.14964	7.69011	-0.773255	-0.601233	-1.01308	-0.9014	-0.5058	-0.718	-0.553	-0.7544	0.59203	0.65961	2.18079
Dut	25.9301	23.034	23.9409	28.258	35.1278	39.038	26.5286	38.9376	25.2908	34.908	2.31864	5.8753	-0.570408	-0.537115	-1.02206	-0.6756	-1.1449	-0.9979	-0.2984	0.81483	1.44845	-0.5786	1.43217
Cd276	3.97572	4.81205	4.26295	3.99587	4.7451	9.26604	7.2956	7.1412	4.26165	7.11199	0.389586	1.85082	-0.804251	-0.640135	-1.03045	-0.9317	-0.4763	-0.7753	-0.9208	-0.5128	1.94898	0.87602	0.79194
Srd5a2	0.741939	0.641357	0	0	8.76037	10.6592	6.76201	5.0507	0.345824	7.80808	0.401429	2.43128	-4.55463	-0.942734	-1.05199	-0.8286	-0.8536	-1.013	-1.013	1.16366	1.63546	0.66714	0.24194
Nat14	5.54089	7.83322	6.62243	7.99654	13.0004	8.20598	14.0188	10.0684	6.99827	11.3234	1.14875	2.66901	-0.673562	-0.510226	-1.08823	-1.2926	-0.4741	-0.9064	-0.4157	1.37102	-0.341	1.73467	0.32407
Crtac1	15.7428	17.8034	19.3671	17.7998	24.6106	20.7401	23.3357	26.323	17.6783	23.7523	1.48646	2.35174	-0.429206	-0.711342	-1.1137	-1.428	-0.8362	-0.3872	-0.8373	1.11862	0.00712	0.75248	1.61035
Smtnl2	4.57183	6.63164	4.89748	4.16726	8.82133	7.42711	9.1275	6.95299	5.06705	8.08224	1.08498	1.05565	-0.7777	-0.629166	-1.1149	-1.1317	0.0322	-0.9477	-1.3603	1.26946	0.48168	1.44246	0.21378
Nrarp	18.8025	14.3393	17.0811	19.4458	19.9082	29.5956	24.6786	25.3256	17.4172	24.877	2.28184	3.9663	-0.478499	-0.521573	-1.15069	-0.5026	-1.4593	-0.8716	-0.3647	-0.2656	1.81097	0.75698	0.89567
Cdca8	2.667	2.03418	2.33294	2.69452	3.67584	5.23262	4.69205	3.69118	2.43216	4.32292	0.312098	0.77063	-0.743272	-0.771038	-1.16593	-0.6617	-1.2511	-0.9728	-0.6361	0.27781	1.72764	1.2242	0.29209
Ep400	50.2165	52.5481	52.1913	48.2604	69.946	73.595	78.9274	74.9019	50.8041	74.3426	1.98174	3.70688	-0.536019	-0.999641	-1.18001	-1.0257	-0.8321	-0.8618	-1.188	0.61197	0.91486	1.35748	1.02334
Fgf2	24.2865	10.606	8.30875	11.5522	22.0778	24.3662	26.2285	22.0675	13.6884	23.685	7.19549	2.01104	-1.06697	-0.539758	-1.18965	0.82641	-1.1925	-1.5316	-1.0529	0.50045	0.83817	1.113	0.49894
Fscn1	36.4359	46.6981	41.8781	34.6932	47.0192	67.5515	67.1025	66.3042	39.9263	61.9943	5.45389	9.99673	-0.768337	-0.641388	-1.2132	-1.1127	-0.3265	-0.6958	-1.2462	-0.3019	1.27106	1.23667	1.17551
Ky	0.433698	0.559195	0.698971	0.565959	0.825319	1.5393	1.11699	2.25709	0.564456	1.43468	0.108354	0.621703	-1.2247	-0.638428	-1.22084	-0.9724	-0.7567	-0.5165	-0.7451	-0.2994	0.92746	0.20178	2.16087
Chd7	13.4873	13.0612	11.3219	16.416	19.0235	19.7818	21.3609	18.3124	13.5716	19.6197	2.11499	1.30672	-0.547282	-0.784633	-1.25299	-0.9181	-1.0439	-1.5577	-0.053	0.71711	0.9411	1.4075	0.50707
Atf3	8.61208	8.34918	7.49251	7.98423	10.8351	11.5338	14.505	15.9569	8.1095	13.2077	0.485251	2.42711	-0.672175	-0.785311	-1.32214	-0.6901	-0.7787	-1.0676	-0.9018	0.05951	0.2951	1.29696	1.78655
Grid2ip	3.79019	3.5726	4.06097	3.18043	5.6342	9.44418	5.895	6.79136	3.65105	6.94119	0.371944	1.7407	-0.783313	-0.727887	-1.32474	-0.7631	-0.8734	-0.6259	-1.0721	0.17132	2.10196	0.30348	0.75769
Olfml3	27.844	11.8788	10.0893	11.6701	26.0819	28.4097	28.6603	29.2444	15.3705	28.0991	8.35392	1.38951	-1.27635	-0.676554	-1.32916	0.74414	-1.2005	-1.4185	-1.226	0.52951	0.81306	0.84358	0.91472
Zfp420	10.7741	7.32409	8.03581	5.70314	13.8907	11.9544	12.7908	16.8624	7.95929	13.8746	2.11526	2.14394	-0.795872	-0.618795	-1.3795	-0.041	-1.0308	-0.8266	-1.4958	0.85316	0.29764	0.5376	1.70575
Hspb3	0.29313	0.465078	0.245779	0.10565	0.608852	0.849474	1.12531	0.863052	0.277409	0.861673	0.148288	0.211009	-1.63219	-0.73113	-1.41465	-0.8323	-0.3146	-0.9749	-1.3969	0.11837	0.84294	1.67356	0.88383
Penk	11.4521	9.71139	11.764	15.8506	23.9226	18.6832	19.6011	20.1852	12.1945	20.598	2.59929	2.30099	-0.776626	-0.769778	-1.57512	-1.0499	-1.4196	-0.9837	-0.1159	1.59832	0.48565	0.68059	0.80464
Rnasek	32.2587	44.0826	46.8018	44.6482	85.7379	72.6328	83.3511	90.6064	41.9478	83.0821	6.56479	7.59229	-0.930122	-0.985069	-1.81983	-1.4095	-0.8587	-0.732	-0.8323	1.08186	0.47135	0.97067	1.30866
Ddx3y	0.169075	0	0	0	84.1801	72.8878	75.726	71.954	0.0422687	76.187	0.0845375	5.5649	-12.8595	-1	-2.18257	-0.9927	-0.9971	-0.9971	-0.9971	1.20513	0.90971	0.98396	0.88528
Commd1	17.2258	22.3619	25.6164	18.2905	42.9179	42.8089	39.0922	41.6913	20.8736	41.6276	3.85953	1.77885	-1.05525	-0.997756	-2.31289	-1.3109	-0.8309	-0.5266	-1.2114	1.09057	1.08038	0.73297	0.97592
Uts2b	1.60311	0.974483	1.285	0.969445	3.93133	6.42058	5.57128	4.72181	1.20801	5.16125	0.301929	1.07391	-2.1777	-0.968742	-2.6359	-0.7562	-1.0568	-0.9083	-1.0592	0.35704	1.54731	1.14121	0.73502
Kdm5d	0.018405	0.011381	0.006169	0.018324	18.7908	19.6681	19.7307	18.5418	0.0135698	19.1829	0.0059315	0.605574	-9.59645	-1	-12.9482	-0.9987	-0.9995	-1	-0.9988	0.95838	1.04984	1.05637	0.93242
Uty	0.060998	0.020174	0.012421	0.003973	38.7299	44.3861	35.6271	42.6368	0.0243916	40.345	0.025285	3.93489	-10.5956	-1	-13.8923	-0.9911	-0.9931	-0.9935	-0.9939	0.91339	1.19197	0.76057	1.10581
Eif2s3y	0	0	0	0	55.3978	56.3479	52.3705	49.1357	0	53.313	0	3.26064	-12.3959	-1	-61.7435	-0.9972	-0.9972	-0.9972	-0.9972	1.0752	1.11074	0.96195	0.84094
