## Supplementary File 3 for "Sex differences in nociceptor translatomes contribute to divergent prostaglandin signaling in male and female mice"

### Sheet: Sheet1
	Quantile normalized TPMs								STATISTICS							Z-SCORES
Gene Name	F1-IP	F2-IP	F3-IP	F4-IP	M1-IP	M2-IP	M3-IP	M4-IP	F_IN mean	M_IN mean	F_IN std_dev	M_IN std_dev	Log2 Median FC	Bhatta- charyya (1-BD)	SSMD (F - M)	F1-IP	F2-IP	F3-IP	F4-IP	M1-IP	M2-IP	M3-IP	M4-IP
	UP - REGULATED FEMALES IP
Gm527	23.2188	23.325	26.35	25.075	11.9125	13.525	14.4375	11.15	24.4922	12.7562	1.50279	1.4955	0.927512	0.999529	3.19716	0.7645	0.7822	1.2855	1.0734	-1.1168	-0.8485	-0.6966	-1.2437
Pcdha8	2.6125	2.025	2.15	2.275	1.3	0.7	1.125	0.8	2.26562	0.98125	0.252771	0.279415	1.19241	0.945386	2.31041	1.4494	0.5885	0.7717	0.9548	-0.474	-1.3533	-0.7304	-1.2067
Ccdc17	2.3875	2.4875	1.825	2.275	1.225	1.2875	1.725	1.525	2.24375	1.44063	0.29235	0.229441	0.725203	0.693361	1.79281	1.1814	1.3981	-0.0372	0.9377	-1.3372	-1.2017	-0.2539	-0.6872
Lime1	10.4	10.5	13.775	11.9875	6.625	9.225	6.825	7.15	11.6656	7.45625	1.58257	1.19885	0.685494	0.681083	1.76786	0.3452	0.3863	1.7337	0.9983	-1.2079	-0.1382	-1.1256	-0.9919
Map3k1	24.6	21.25	31.05	27.5	17.0375	19.375	17.5375	17.85	26.1	17.95	4.17273	1.00721	0.557782	0.725727	1.59196	0.531	-0.1598	1.8611	1.129	-1.0285	-0.5465	-0.9254	-0.861
Efcab7	4.6625	3.5125	3.3875	2.675	2.1	2.025	2.1625	2.6125	3.55938	2.225	0.822748	0.264378	0.692319	0.579474	1.5716	2.0789	0.7284	0.5816	-0.255	-0.9303	-1.0183	-0.8569	-0.3284
Zmym1	26.525	23.05	31.45	29.15	18.75	12.7875	14.9875	22.175	27.5437	17.175	3.60881	4.14391	0.72234	0.591347	1.48961	0.674	0.1117	1.4708	1.0987	-0.584	-1.5487	-1.1927	-0.0298
Mllt10	18.975	21.35	16.3375	22.35	12.8875	11.95	15.575	14.8125	19.7531	13.8063	2.68115	1.67638	0.541463	0.608376	1.47936	0.6187	1.288	-0.1246	1.5698	-1.0969	-1.3611	-0.3395	-0.5544
Gm42878	2.1625	4.6625	11.275	6.725	1.9	2.41875	1.475	1.6375	6.20625	1.85781	3.8599	0.412922	1.68105	0.663912	1.44702	-0.5803	0.1957	2.2483	0.8359	-0.6618	-0.5008	-0.7937	-0.7433
Pf4	3.375	3.5125	3.1	3.3875	2.0125	2.8125	2.05	2.725	3.34375	2.4	0.173955	0.427566	0.500286	0.706152	1.43178	0.9147	1.1646	0.4147	0.9374	-1.5623	-0.1079	-1.4941	-0.267
Necab2	17.1875	14.9375	14.2188	12.6875	12.1813	9.325	11.275	8.7	14.7578	10.3703	1.87194	1.63101	0.50075	0.544079	1.41707	1.7322	0.8892	0.6199	0.0462	-0.1434	-1.2135	-0.483	-1.4477
Ep400	36.0938	38.3062	37.8438	28.75	24.425	24.5625	26.9625	25.325	35.2484	25.3188	4.43584	1.16514	0.56744	0.782837	1.4127	1.0186	1.4065	1.3254	-0.2689	-1.0271	-1.003	-0.5822	-0.8693
Ccdc84	4.45	5.60625	4.84375	5.5375	3.7375	3.5875	4.375	3.65	5.10938	3.8375	0.558423	0.363576	0.489698	0.615376	1.40699	-0.031	1.4992	0.4901	1.4082	-0.974	-1.1725	-0.1303	-1.0898
Slc9a2	1.525	1.8875	1.825	1.6375	1.5125	1.2875	1.125	1.225	1.71875	1.2875	0.167239	0.164253	0.459561	0.570971	1.38341	0.0844	1.4839	1.2426	0.5188	0.0362	-0.8324	-1.4597	-1.0737
Fbln1	2.7125	6.4125	3.025	3.3	2.2	1.8375	1.9375	2.1	3.8625	2.01875	1.71686	0.162179	0.645029	0.674832	1.37009	-0.1627	2.4767	0.0602	0.2564	-0.5283	-0.7869	-0.7156	-0.5997
Klf4	1.75	2.7125	1.5	1.7625	1.4	1.2875	1.125	1.1125	1.93125	1.23125	0.534682	0.137878	0.53825	0.534686	1.35269	0.3468	2.3245	-0.167	0.3724	-0.3724	-0.6036	-0.9375	-0.9632
Inpp5d	2.925	2.7125	2.7	3.3875	1.8	0.8	0.775	2.3125	2.93125	1.42188	0.321212	0.761876	1.1106	0.632194	1.34413	0.8235	0.5897	0.576	1.3325	-0.4144	-1.5147	-1.5422	0.1496
Dpt	1.8625	4.175	1.7	1.4625	1	0.9125	1.0125	1.4375	2.3	1.09062	1.26075	0.23549	0.817711	0.518936	1.33916	0.1687	2.5017	0.0047	-0.2349	-0.7015	-0.7898	-0.6889	-0.2601
Hmgxb4	11.875	16.7625	19.6875	15.7063	10.4	12.075	10.8	11.35	16.0078	11.1562	3.22907	0.725826	0.551331	0.617718	1.31821	-0.54	1.0062	1.9315	0.672	-1.0066	-0.4768	-0.8801	-0.7061
Eif2s3x	125.412	127.688	113.188	98.4375	71.8875	72.2313	72.3	67.85	116.181	71.0672	13.4339	2.15237	0.727257	0.964226	1.29146	1.322	1.4166	0.8136	0.2002	-0.9039	-0.8897	-0.8868	-1.0718
Sfrp4	6.2	12.5	8.45	8.475	6.05	5.8	5.0375	5.9875	8.90625	5.71875	2.62253	0.466425	0.521156	0.589504	1.25305	-0.4878	2.2747	0.4988	0.5098	-0.5536	-0.6632	-0.9976	-0.581
Rabepk	26.925	29.5	32.1375	26.5063	20.2375	11.95	24.2875	18.775	28.7672	18.8125	2.60778	5.1349	0.53217	0.574234	1.22878	0.5139	0.9361	1.3684	0.4453	-0.5823	-1.9409	0.0816	-0.8221
Igfbp6	18.55	51.375	19.5875	22.7375	14.0062	16.1313	11.5875	16.625	28.0625	14.5875	15.6433	2.30018	0.489675	0.552565	1.16968	-0.2352	2.5475	-0.1473	0.1197	-0.6204	-0.4403	-0.8255	-0.3984
Zmynd8	54.9062	62.0938	47.25	56.3125	36.8125	39.1562	37.8375	48.425	55.1406	40.5578	6.11109	5.33181	0.530471	0.556446	1.13382	0.7999	1.6146	-0.0679	0.9593	-1.251	-0.9854	-1.1348	0.0653
Mtss1l	30.3625	30.2375	30.65	32.1375	15.25	21.7188	28.75	23.4	30.8469	22.2797	0.877578	5.56331	0.435211	0.688878	1.08264	0.6908	0.6681	0.7431	1.0136	-2.0572	-0.8809	0.3976	-0.5752
Rab11b	48.4438	43.275	46.8625	44.9562	29.6375	27.6	45.3875	32.925	45.8844	33.8875	2.24925	7.97437	0.553344	0.572007	1.07084	1.0893	0.4314	0.888	0.6454	-1.3045	-1.5638	0.7003	-0.886
Lepr	1.3125	7.25	2.5625	1.4625	1.1125	1.2875	0.775	1.225	3.14688	1.1	2.79161	0.228446	0.778882	0.647185	1.03675	-0.406	2.5667	0.2198	-0.3309	-0.5061	-0.4185	-0.6751	-0.4498
Prelp	3.95	9.8875	3.625	4.3875	3.2875	2.725	2.5125	3.55	5.4625	3.01875	2.9665	0.482021	0.470315	0.52304	0.984715	-0.1316	2.5562	-0.2787	0.0665	-0.4315	-0.6861	-0.7823	-0.3126
Gjb6	2.1625	5.85	2.45	2.8	2.0125	1.525	1.8375	2.1	3.31562	1.86875	1.70957	0.253825	0.445469	0.547612	0.984603	-0.3352	2.5412	-0.1109	0.1621	-0.4522	-0.8324	-0.5887	-0.3839
Lbp	4.3625	12.6	3.7375	5.225	2.95625	3	2.8125	4.175	6.48125	3.23594	4.1245	0.631144	0.684921	0.529905	0.959352	-0.1639	2.5576	-0.3704	0.1211	-0.6285	-0.614	-0.676	-0.2258
Repin1	13.425	12.9875	5.5375	4.575	4.69375	4.6125	4.05	5.35	9.13125	4.67656	4.72516	0.532447	0.991661	0.621196	0.954727	1.7788	1.6594	-0.3727	-0.6353	-0.6029	-0.625	-0.7785	-0.4239
Slc6a13	2.8125	7.95	3.1	4.175	2.5375	2.8125	2.1625	2.825	4.50938	2.58438	2.36752	0.310975	0.441986	0.568029	0.922411	-0.4195	2.5152	-0.2553	0.3588	-0.5766	-0.4195	-0.7908	-0.4124
Ptgds	85.8	562.612	110.531	144.35	96.3875	58.6812	52.75	98.7625	225.823	76.6453	225.805	24.3079	0.716844	0.585834	0.919391	-0.4146	2.6067	-0.2579	-0.0436	-0.3475	-0.5865	-0.624	-0.3325
	UP - REGULATED MALES IP
Mapk1ip1	24.95	25.05	8.6375	14.6625	27.0375	29.575	26.2	30.1375	18.325	28.2375	8.09069	1.91401	-0.514946	-0.530827	-0.940547	0.2349	0.2489	-2.061	-1.213	0.5287	0.8858	0.4108	0.9649
Chka	52.5875	61.075	57.8375	103.963	111.037	103.463	106.3	105.469	68.8656	106.567	23.6578	3.2094	-0.832483	-0.723289	-1.07336	-1.4726	-1.1168	-1.2525	0.681	0.9776	0.6601	0.779	0.7442
Serpinb1b	27.4688	25.05	29.75	27.3687	35.925	29.6438	38.3	37.5	27.4094	35.3422	1.91923	3.92499	-0.420975	-0.610346	-1.08996	-0.8166	-1.3222	-0.3398	-0.8375	0.9508	-0.362	1.4472	1.28
Timp1	0.025	0.525	1.7	0.0125	2.8375	2.41875	1.9375	1.8625	0.565625	2.26406	0.793028	0.454846	-2.94066	-0.607984	-1.13651	-1.3664	-0.8748	0.2803	-1.3787	1.3987	0.987	0.5138	0.4401
Ccer2	1.525	0.4875	1.075	1.025	1.5125	2.3375	2.05	1.975	1.02812	1.96875	0.424801	0.341946	-0.932075	-0.530215	-1.17271	0.0461	-1.7526	-0.7341	-0.8208	0.0244	1.4547	0.9562	0.8262
Desi2	4.175	4.175	4.55625	3.50625	4.375	5.7	8.05	6.725	4.10313	6.2125	0.436621	1.55758	-0.572267	-0.528702	-1.20919	-0.6792	-0.6792	-0.4157	-1.1414	-0.541	0.3747	1.9988	1.0831
Itga11	6.8375	6.2	6.6375	5.5375	9.325	6.78125	8.8625	8.2625	6.30312	8.30781	0.575668	1.10677	-0.415178	-0.52552	-1.22463	-0.3713	-0.8772	-0.53	-1.4028	1.6024	-0.416	1.2355	0.7594
Apln	1.3125	0.8	1.625	1.2625	2.2	1.725	2.05	2.1	1.25	2.01875	0.34019	0.205523	-0.684313	-0.630737	-1.25818	-0.7075	-1.834	-0.0206	-0.8174	1.2433	0.1992	0.9136	1.0235
Bcat1	11.0125	12.9875	10.425	12.6875	22.4688	27.4	11.475	23.5562	11.7781	21.225	1.25255	6.83556	-0.95694	-0.624838	-1.2583	-0.8634	-0.5527	-0.9558	-0.5999	0.9386	1.7142	-0.7906	1.1096
Chac1	9.425	6.65	8.45	8.475	9.425	11.95	11.275	12.2562	8.25	11.2266	1.1592	1.26907	-0.456061	-0.528483	-1.28917	-0.1719	-1.6942	-0.7067	-0.693	-0.1719	1.2133	0.843	1.3813
Hoxd11	1.8625	0.65	0.825	3	3.175	3.4875	3.3875	4.5625	1.58438	3.65313	1.0849	0.620095	-1.34859	-0.532163	-1.30872	-0.5878	-1.5301	-1.3941	0.2963	0.4323	0.6752	0.5975	1.5107
Crym	9.325	5.6625	9.9625	10.6	11.9125	14.475	12.7875	16.225	8.8875	13.85	2.21211	1.90736	-0.498814	-0.516695	-1.33143	-0.6682	-1.8656	-0.4597	-0.2513	0.1778	1.0155	0.4638	1.5877
Fgf9	7.3125	8.1625	9.8375	8.475	10.1625	11.0687	11.8875	11.4625	8.44688	11.1453	1.04917	0.73558	-0.437036	-0.680063	-1.3531	-1.5912	-1.0466	0.0265	-0.8464	0.2348	0.8154	1.34	1.0677
Sema6a	3.475	4.04375	3.5	3.2125	4.575	4.175	5.64375	6.175	3.55781	5.14219	0.349083	0.926538	-0.549644	-0.571738	-1.44159	-0.8771	-0.307	-0.8521	-1.1402	0.2255	-0.1754	1.2969	1.8294
Tbl3	19.8	21.1375	24.5	20.6125	26.675	29.475	28.475	32.3	21.5125	29.2312	2.06627	2.3511	-0.472839	-0.782265	-1.4608	-1.293	-0.9826	-0.2023	-1.1045	0.3024	0.9522	0.7201	1.6078
Esam	13.1	12.9875	13.375	13.2875	15.25	18.6438	19.85	16.7312	13.1875	17.6187	0.175891	2.03533	-0.422598	-0.872246	-1.47258	-0.9052	-0.9494	-0.7971	-0.8315	-0.0602	1.2736	1.7477	0.522
Pde8b	16.9438	21.05	19.1625	13.6438	29.6375	24.25	24.95	25.6375	17.7	26.1187	3.18258	2.41326	-0.486304	-0.676844	-1.48531	-1.02	-0.1765	-0.5642	-1.6978	1.5874	0.4808	0.6246	0.7658
Ddx4	1.6375	1.3375	1.3625	1.1375	2.2	1.625	2.05	2.3125	1.36875	2.04688	0.205523	0.301105	-0.650629	-0.593683	-1.50674	-0.1732	-0.9122	-0.8506	-1.4049	1.2124	-0.204	0.8429	1.4895
Nhlh2	1.75	1.075	1.3625	0.9125	2.3375	1.725	2.6125	2.1	1.275	2.19375	0.367282	0.376179	-0.859043	-0.534016	-1.53025	0.0279	-1.1754	-0.6629	-1.4651	1.0752	-0.0167	1.5654	0.6518
Ccne2	3.2375	2.0875	2.45	2.175	3.65	3.5875	4.375	3.475	2.4875	3.77188	0.523311	0.408551	-0.643794	-0.613575	-1.56775	0.1418	-1.3712	-0.8943	-1.2561	0.6846	0.6023	1.6384	0.4543
Thrb	5.9875	4.2625	5.85	5.0375	7.4125	6.78125	8.5375	9.975	5.28437	8.17656	0.799894	1.40183	-0.550044	-0.584245	-1.57334	-0.4242	-1.409	-0.5027	-0.9665	0.3894	0.029	1.0317	1.8523
Hoxd10	3.15	1.83125	2.0375	4.3875	4.9375	7.825	5.2875	6.075	2.85156	6.03125	1.17642	1.28697	-1.12815	-0.565426	-1.63902	-0.6743	-1.3629	-1.2552	-0.0281	0.259	1.7668	0.4418	0.853
Slc16a13	1.425	0.925	1.3625	1.1375	2.95625	3.7125	1.475	3.0375	1.2125	2.79531	0.227989	0.943224	-1.25484	-0.652487	-1.65905	-0.5849	-1.0902	-0.6481	-0.8755	0.9623	1.7264	-0.5344	1.0444
Serpina3c	2.7125	1.625	2.7	2.575	4.69375	3.375	4.175	4.35	2.40313	4.14844	0.522452	0.558839	-0.69045	-0.7281	-1.73369	-0.5687	-1.6667	-0.5813	-0.7075	1.4316	0.1002	0.9079	1.0846
Card9	1.1875	1.275	1.16875	0.5125	2.2	2.8125	2.1625	2.6125	1.03594	2.44687	0.352017	0.317768	-1.02408	-0.890913	-1.76124	-0.7261	-0.6114	-0.7506	-1.6108	0.6011	1.404	0.552	1.1418
Atf3	5.5375	4.175	5.125	4.6625	9.09375	7.825	17.1375	10.3125	4.875	11.0922	0.58781	4.1562	-0.98605	-0.695703	-1.96196	-0.6064	-0.9442	-0.7087	-0.8233	0.2752	-0.0393	2.2694	0.5774
Gtpbp4	13.6375	9.8875	11.275	14.6625	32.1125	17.7375	31.0375	37.8375	12.3656	29.6812	2.17745	8.50349	-1.34121	-0.737939	-2.13721	-0.7248	-1.0927	-0.9566	-0.6242	1.0881	-0.3224	0.9827	1.6499
Sez6l	1.3125	1.1125	1.16875	1.4625	1.9	2.1375	2.4125	2.5125	1.26406	2.24063	0.156822	0.276958	-0.869545	-0.912004	-2.37657	-0.8366	-1.217	-1.11	-0.5513	0.2809	0.7326	1.2557	1.4459
Srd5a2	0.025	0.15	0.025	0.0125	3.575	5.125	2.4125	3.0375	0.053125	3.5375	0.0648516	1.16006	-6.56605	-0.956329	-3.9254	-0.9407	-0.8743	-0.9407	-0.9474	0.9457	1.7693	0.328	0.6601
Kdm5d	0.025	0	0.025	0.0125	6.5125	6.875	8.9625	7.525	0.015625	7.46875	0.0119678	1.08034	-7.97029	-0.999997	-6.97044	-0.9821	-0.9887	-0.9821	-0.9854	0.732	0.8277	1.3793	0.9995
Uty	0.025	0	0.025	0.0125	12.6	15.75	19.675	14.6875	0.015625	15.6781	0.0119678	2.96852	-9.04902	-0.999754	-7.97812	-0.9729	-0.976	-0.9729	-0.9745	0.5912	0.983	1.4713	0.8509
Ddx3y	0.025	0	0.025	0.0125	34.95	47.275	39.8625	40.3625	0.015625	40.6125	0.0119678	5.06879	-10.4466	-1	-16.4331	-0.9881	-0.9893	-0.9881	-0.9887	0.7128	1.313	0.952	0.9763
Eif2s3y	0.025	0	0.025	0.0125	36.1	40.05	46.35	41.7125	0.015625	41.0531	0.0119678	4.24387	-10.474	-1	-53.8197	-0.9916	-0.9928	-0.9916	-0.9922	0.7526	0.9436	1.2482	1.024
